# Most published human disease RNA-seq cannot be uniformly reanalyzed: a population-scale audit of reprocessability in the Gene Expression Omnibus

**DOI:** 10.64898/2026.08.05.742891

**Authors:** Abdullah Bin Murad

## Abstract

**Background:** Reuse of archived transcriptomic data underpins a large and growing share of published genomics. Because differences in upstream processing confound cross-study comparison, uniform reprocessing compendia — recount3, ARCHS4, DEE2, refine.bio, Expression Atlas — are widely treated as the remedy, and their availability is routinely assumed at the point of study design. Whether that remedy is actually obtainable for the population of published disease RNA-seq has not been measured. Prior audits have characterised metadata completeness and deposition rates, but none has quantified, across the published population, what fraction of studies can be uniformly reprocessed or where in the path from publication to comparable counts that capability is lost.

**Results:** We enumerated 1,124 MeSH disease descriptors exhaustively, retrieved 16,820 human RNA-seq series from the Gene Expression Omnibus, and audited the 3,631 bulk, Illumina-platform series of at least 25 samples under three independently pre-registered, tool-enforced analysis plans. Raw reads were publicly available for 94.1% of series under a dual-route evidence standard, but only 46.7% appeared in any uniform reprocessing compendium (bounds 46.7–57.2%) and only 27.3% were usably covered at a 90% run threshold (bounds 27.3–38.8%). Of the 3,418 series whose reads are public, 991 were usably covered, leaving **71.0% of read-public series reprocessed by nothing usable**. Presence overstated usability: DEE2 was present for 30.2% of series but usable for 3.4%. Design attrition was independent and severe — 24.7% met bulk primary-tissue case–control criteria, 7.4% additionally reached a minimum replication threshold counted on sample accessions, and 4.1% did so counted on distinct donors. Among the 199 series where donor identity resolves, 4.1% pass the replication criterion on donors against 15.1% on accessions, a 3.73-fold difference; across the census frame, accessions exceeded distinct donors by 2.65-fold (Manski bounds 1.09–10.77, Imbens–Manski 95% CI 1.07–11.88). Independently, 36.4% of series-to-disease attributions produced by a conventional keyword query were refuted by the curated MeSH headings of the series’ own linked publication.

**Conclusions:** Uniform reanalysis of published human disease RNA-seq is unavailable for most studies in the population audited, and the binding constraint is usable coverage rather than deposition of raw reads. The loss occurs at several independent layers with different remedies, and the coverage layer — unlike the others — is one that resource maintainers can act on. Automated retrieval further over-counts eligible studies, both by admitting designs outside scope and by assigning studies to diseases their publications do not support.
