## Supplementary files 1-7 for "Most published human disease RNA-seq cannot be uniformly reanalyzed: a population-scale audit of reprocessability in the Gene Expression Omnibus": Additional_file_7_ontology_crosswalk.xlsx

### Sheet: Concordance by policy
predicate_policy	n_pairs	n_comparable	n_agree	agreement	ci_low	ci_high	threshold	threshold_met	n_unresolved
exact_only	346	136	113	0.830882	0.757126	0.889669	0.8	TRUE	192
exact_plus_broad	346	136	113	0.830882	0.757126	0.889669	0.8	TRUE	192
exact_plus_broad_plus_xref	346	181	150	0.828729	0.765792	0.880564	0.8	TRUE	143

### Sheet: Mapping coverage
term	prefix	mapped	n_dui	best_predicate	routes
MONDO:0016814	MONDO	FALSE	0
MONDO:0004976	MONDO	TRUE	1	exact	mondo_sssom_direct;via_doid_xref
MONDO:0007254	MONDO	TRUE	1	xref	via_doid_xref
MONDO:0011849	MONDO	TRUE	1	exact	mondo_sssom_direct;via_doid_xref
MONDO:0005306	MONDO	TRUE	1	exact	mondo_sssom_direct;via_doid_xref
MONDO:0008383	MONDO	TRUE	1	exact	mondo_sssom_direct;via_doid_xref
MONDO:0005023	MONDO	TRUE	1	exact	mondo_sssom_direct
MONDO:0005233	MONDO	TRUE	1	exact	mondo_sssom_direct;via_doid_xref
EFO:0000768	EFO	FALSE	0
EFO:0009108	EFO	FALSE	0
MONDO:0005180	MONDO	TRUE	1	exact	mondo_sssom_direct;via_doid_xref
MONDO:0024662	MONDO	FALSE	0
MONDO:0024660	MONDO	FALSE	0
MONDO:0006164	MONDO	FALSE	0
MONDO:0006249	MONDO	FALSE	0
MONDO:0006152	MONDO	FALSE	0
MONDO:0004970	MONDO	TRUE	1	exact	mondo_sssom_direct;via_doid_xref
EFO:0008501	EFO	FALSE	0
MONDO:0005043	MONDO	TRUE	1	exact	mondo_sssom_direct
MONDO:0021534	MONDO	FALSE	0
MONDO:0006393	MONDO	FALSE	0
EFO:0010942	EFO	FALSE	0
MONDO:0005291	MONDO	TRUE	1	exact	mondo_sssom_direct;via_doid_xref
MONDO:0010481	MONDO	TRUE	1	exact	mondo_sssom_direct;via_doid_xref
MONDO:0005492	MONDO	TRUE	1	exact	mondo_sssom_direct
HP:0002829	HP	FALSE	0
MONDO:0005178	MONDO	TRUE	1	exact	mondo_sssom_direct
MONDO:0005578	MONDO	TRUE	1	exact	mondo_sssom_direct;via_doid_xref
HP:0033429	HP	FALSE	0
MONDO:0001225	MONDO	TRUE	1	xref	via_doid_xref
MONDO:0011429	MONDO	TRUE	1	exact	mondo_sssom_direct
MONDO:0004979	MONDO	TRUE	1	exact	mondo_sssom_direct;via_doid_xref
MONDO:0005709	MONDO	TRUE	1	exact	mondo_sssom_direct;via_doid_xref
EFO:0007601	EFO	FALSE	0
MONDO:0005301	MONDO	TRUE	1	exact	mondo_sssom_direct;via_doid_xref
MONDO:0007915	MONDO	TRUE	1	exact	mondo_sssom_direct;via_doid_xref
MONDO:0005130	MONDO	TRUE	1	exact	mondo_sssom_direct;via_doid_xref
MONDO:0007179	MONDO	TRUE	1	exact	mondo_sssom_direct
MONDO:0005083	MONDO	TRUE	1	exact	mondo_sssom_direct;via_doid_xref
MONDO:0018076	MONDO	TRUE	2	exact	mondo_sssom_direct;via_doid_xref
MONDO:0005298	MONDO	TRUE	1	exact	mondo_sssom_direct;via_doid_xref
EFO:0004905	EFO	FALSE	0
MONDO:0007739	MONDO	TRUE	1	exact	mondo_sssom_direct;via_doid_xref
MONDO:0007827	MONDO	TRUE	1	exact	mondo_sssom_direct;via_doid_xref
MONDO:0009711	MONDO	FALSE	0
MONDO:0016971	MONDO	TRUE	1	exact	mondo_sssom_direct;via_doid_xref
MONDO:0004975	MONDO	TRUE	1	exact	mondo_sssom_direct;via_doid_xref
MONDO:0018868	MONDO	TRUE	1	exact	mondo_sssom_direct;via_doid_xref
MONDO:0009637	MONDO	TRUE	1	exact	mondo_sssom_direct;via_doid_xref
MONDO:0007100	MONDO	FALSE	0
MONDO:0010200	MONDO	TRUE	1	exact	mondo_sssom_direct;via_doid_xref
MONDO:0009290	MONDO	TRUE	1	xref	via_doid_xref
MONDO:0002413	MONDO	TRUE	1	exact	mondo_sssom_direct;via_doid_xref
MONDO:0019340	MONDO	TRUE	1	xref	via_doid_xref
MONDO:0020066	MONDO	TRUE	1	exact	mondo_sssom_direct;via_doid_xref
MONDO:0004980	MONDO	TRUE	1	exact	mondo_sssom_direct;via_doid_xref
MONDO:0016367	MONDO	TRUE	1	exact	mondo_sssom_direct;via_doid_xref
MONDO:0003778	MONDO	TRUE	1	exact	mondo_sssom_direct;via_doid_xref
MONDO:0018305	MONDO	TRUE	1	exact	mondo_sssom_direct;via_doid_xref
EFO:0003942	EFO	FALSE	0
MONDO:0004992	MONDO	TRUE	2	xref	via_doid_xref
MONDO:0020076	MONDO	FALSE	0
EFO:0001096	EFO	FALSE	0
MONDO:0006512	MONDO	FALSE	0
EFO:0005935	EFO	FALSE	0
EFO:0001073	EFO	TRUE	1	xref	via_mondo_doid_xref
MONDO:0005051	MONDO	TRUE	1	xref	via_doid_xref
EFO:0001205	EFO	FALSE	0
EFO:0001245	EFO	FALSE	0
MONDO:0024879	MONDO	FALSE	0
MONDO:0024883	MONDO	FALSE	0
EFO:0002067	EFO	FALSE	0
MONDO:0005494	MONDO	TRUE	1	exact	mondo_sssom_direct
MONDO:0700079	MONDO	FALSE	0
EFO:0022446	EFO	FALSE	0
EFO:0006283	EFO	FALSE	0
EFO:0002824	EFO	FALSE	0
EFO:0022537	EFO	FALSE	0
EFO:0005725	EFO	FALSE	0
EFO:0006415	EFO	FALSE	0
EFO:0002885	EFO	FALSE	0
MONDO:0000616	MONDO	FALSE	0
EFO:0008528	EFO	FALSE	0
MONDO:0005575	MONDO	TRUE	1	xref	via_doid_xref
MONDO:0004950	MONDO	FALSE	0
MONDO:0007256	MONDO	TRUE	1	exact	mondo_sssom_direct;via_doid_xref
MONDO:0005004	MONDO	TRUE	2	exact	mondo_sssom_direct;via_doid_xref
MONDO:0008315	MONDO	TRUE	1	exact	mondo_sssom_direct;via_doid_xref
MONDO:0001056	MONDO	TRUE	1	xref	via_doid_xref
EFO:0005537	EFO	TRUE	1	exact	via_mondo_sssom
MONDO:0002483	MONDO	FALSE	0
MONDO:0005590	MONDO	TRUE	2	exact	mondo_sssom_direct;via_doid_xref
MONDO:0004953	MONDO	FALSE	0
EFO:0001208	EFO	FALSE	0
EFO:0001262	EFO	FALSE	0
EFO:0001263	EFO	FALSE	0
EFO:0002342	EFO	FALSE	0
MONDO:0004456	MONDO	TRUE	1	xref	via_doid_xref
EFO:0008347	EFO	FALSE	0
EFO:1001482	EFO	FALSE	0
HP:0012647	HP	FALSE	0
MONDO:0008054	MONDO	TRUE	1	xref	via_doid_xref
MONDO:0005148	MONDO	TRUE	1	exact	mondo_sssom_direct;via_doid_xref
MONDO:0011122	MONDO	TRUE	1	xref	via_doid_xref
MONDO:0100233	MONDO	TRUE	1	exact	mondo_sssom_direct
MONDO:0005404	MONDO	TRUE	1	exact	mondo_sssom_direct;via_doid_xref
EFO:1001459	EFO	FALSE	0
MONDO:0005545	MONDO	FALSE	0
EFO:0009744	EFO	FALSE	0
MONDO:0041751	MONDO	TRUE	1	exact	mondo_sssom_direct
MONDO:0850231	MONDO	TRUE	1	xref	via_doid_xref
EFO:0002770	EFO	FALSE	0
MONDO:0014379	MONDO	FALSE	0
MONDO:0005258	MONDO	TRUE	1	xref	via_doid_xref
MONDO:0005090	MONDO	TRUE	1	xref	via_doid_xref
MONDO:0001734	MONDO	TRUE	1	exact	mondo_sssom_direct;via_doid_xref
MONDO:0010150	MONDO	TRUE	1	xref	via_doid_xref
MONDO:0005021	MONDO	TRUE	1	exact	mondo_sssom_direct;via_doid_xref
MONDO:0004994	MONDO	TRUE	1	exact	mondo_sssom_direct;via_doid_xref
MONDO:0005525	MONDO	TRUE	1	exact	mondo_sssom_direct
MONDO:0005344	MONDO	TRUE	1	exact	mondo_sssom_direct;via_doid_xref
MONDO:0005789	MONDO	TRUE	1	exact	mondo_sssom_direct;via_doid_xref
MONDO:0015759	MONDO	FALSE	0
MONDO:0005231	MONDO	TRUE	1	exact	mondo_sssom_direct;via_doid_xref
MONDO:0005146	MONDO	TRUE	1	exact	mondo_sssom_direct;via_doid_xref
EFO:0002234	EFO	FALSE	0
MONDO:0006810	MONDO	TRUE	1	exact	mondo_sssom_direct;via_doid_xref
MONDO:0004981	MONDO	TRUE	1	exact	mondo_sssom_direct;via_doid_xref
MONDO:0005044	MONDO	TRUE	1	exact	mondo_sssom_direct;via_doid_xref
MONDO:0850197	MONDO	FALSE	0
MONDO:0019339	MONDO	FALSE	0
MONDO:0010888	MONDO	TRUE	1	exact	mondo_sssom_direct
MONDO:0009557	MONDO	FALSE	0
MONDO:0040753	MONDO	TRUE	1	exact	mondo_sssom_direct
MONDO:0015340	MONDO	TRUE	1	exact	mondo_sssom_direct
MONDO:0044903	MONDO	FALSE	0
MONDO:0005029	MONDO	TRUE	1	exact	mondo_sssom_direct;via_doid_xref
EFO:0002429	EFO	TRUE	1	exact	via_mondo_doid_xref;via_mondo_sssom
MONDO:0018874	MONDO	TRUE	1	exact	mondo_sssom_direct;via_doid_xref
MONDO:0005059	MONDO	TRUE	1	exact	mondo_sssom_direct;via_doid_xref
EFO:0007598	EFO	FALSE	0
EFO:0002865	EFO	FALSE	0
MONDO:0004948	MONDO	TRUE	1	exact	mondo_sssom_direct;via_doid_xref
MONDO:0000870	MONDO	FALSE	0
EFO:0002242	EFO	FALSE	0
MONDO:0035941	MONDO	FALSE	0
MONDO:0024331	MONDO	TRUE	1	xref	via_doid_xref
MONDO:0009891	MONDO	TRUE	1	exact	mondo_sssom_direct;via_doid_xref
MONDO:0003864	MONDO	FALSE	0
MONDO:0005565	MONDO	FALSE	0
EFO:0030030	EFO	FALSE	0
EFO:0008896	EFO	FALSE	0
MONDO:0018875	MONDO	TRUE	1	exact	mondo_sssom_direct;via_doid_xref
EFO:0006602	EFO	FALSE	0
EFO:0002205	EFO	FALSE	0
EFO:0005384	EFO	FALSE	0
MONDO:0002691	MONDO	TRUE	1	xref	via_doid_xref
EFO:0009870	EFO	FALSE	0
MONDO:0005061	MONDO	TRUE	1	xref	via_doid_xref
MONDO:0002512	MONDO	TRUE	1	exact	mondo_sssom_direct;via_doid_xref
MONDO:0005097	MONDO	FALSE	0
MONDO:0008903	MONDO	FALSE	0
MONDO:0008433	MONDO	TRUE	2	exact	mondo_sssom_direct;via_doid_xref
EFO:0003123	EFO	FALSE	0
EFO:0002847	EFO	FALSE	0
MONDO:0009831	MONDO	TRUE	1	xref	via_doid_xref
MONDO:0009693	MONDO	TRUE	1	exact	mondo_sssom_direct;via_doid_xref
MONDO:0000386	MONDO	FALSE	0
MONDO:0002822	MONDO	FALSE	0
EFO:0002660	EFO	FALSE	0
EFO:0003298	EFO	FALSE	0
EFO:0004964	EFO	FALSE	0
MONDO:0018905	MONDO	TRUE	1	exact	mondo_sssom_direct;via_doid_xref
EFO:0010695	EFO	FALSE	0
MONDO:0018876	MONDO	TRUE	1	exact	mondo_sssom_direct;via_doid_xref
EFO:0005479	EFO	FALSE	0
EFO:0006710	EFO	FALSE	0
EFO:0002815	EFO	FALSE	0
MONDO:0003658	MONDO	FALSE	0
MONDO:0005027	MONDO	TRUE	1	exact	mondo_sssom_direct;via_doid_xref
MONDO:0005115	MONDO	TRUE	1	exact	mondo_sssom_direct;via_doid_xref
MONDO:0017101	MONDO	FALSE	0
MONDO:0017102	MONDO	FALSE	0
HP:0032052	HP	FALSE	0
HP:0032053	HP	FALSE	0
MONDO:0012400	MONDO	FALSE	0
MONDO:0004796	MONDO	TRUE	1	xref	via_doid_xref
MONDO:0006670	MONDO	TRUE	1	exact	mondo_sssom_direct;via_doid_xref
HP:0030059	HP	FALSE	0
MONDO:0043510	MONDO	TRUE	1	exact	mondo_sssom_direct
HP:0002180	HP	FALSE	0
MONDO:0005145	MONDO	FALSE	0
EFO:0001357	EFO	FALSE	0
MONDO:1012914	MONDO	FALSE	0
MONDO:0012790	MONDO	FALSE	0
MONDO:0007105	MONDO	FALSE	0
MONDO:0001516	MONDO	TRUE	1	exact	mondo_sssom_direct;via_doid_xref
EFO:0030052	EFO	FALSE	0
EFO:0008864	EFO	FALSE	0
MONDO:0005147	MONDO	TRUE	1	exact	mondo_sssom_direct;via_doid_xref
MONDO:0009366	MONDO	TRUE	1	exact	mondo_sssom_direct;via_doid_xref
MONDO:0007079	MONDO	FALSE	0
EFO:0003271	EFO	FALSE	0
MONDO:0100096	MONDO	TRUE	1	exact	mondo_sssom_direct;via_doid_xref
EFO:0010445	EFO	FALSE	0
MONDO:0008056	MONDO	TRUE	1	xref	via_doid_xref
MONDO:0011266	MONDO	TRUE	1	xref	via_doid_xref
MONDO:0037255	MONDO	FALSE	0
MONDO:0005454	MONDO	FALSE	0
MONDO:0002447	MONDO	TRUE	2	xref	via_doid_xref
MONDO:0004056	MONDO	FALSE	0
MONDO:0006292	MONDO	TRUE	1	xref	via_doid_xref
MONDO:0008170	MONDO	TRUE	1	exact	mondo_sssom_direct;via_doid_xref
EFO:0002340	EFO	FALSE	0
MONDO:0005184	MONDO	TRUE	1	exact	mondo_sssom_direct;via_doid_xref
MONDO:0019613	MONDO	FALSE	0
MONDO:0017825	MONDO	FALSE	0
EFO:0006834	EFO	FALSE	0
MONDO:0021107	MONDO	TRUE	1	exact	mondo_sssom_direct;via_doid_xref
MONDO:0008062	MONDO	FALSE	0
MONDO:0100081	MONDO	FALSE	0
EFO:0005904	EFO	FALSE	0
EFO:0003042	EFO	FALSE	0
EFO:0003045	EFO	FALSE	0
